# New purifications reveal yeast and human stress granule cores are discrete particles with complex transcriptomes and proteomes

**DOI:** 10.1101/2023.10.12.562116

**Authors:** Natalia A. Demeshkina, Adrian R. Ferré-D’Amaré

## Abstract

Stress granules are a conserved response of eukaryotic cells to environmental insults. These cytoplasmic ribonucleoprotein condensates have hitherto been primarily studied by microscopy, which showed previously that they comprise dense ≈200 nm cores embedded in a diffuse shell. We have developed new purifications of budding yeast and mammalian (HEK293T cell) stress granule cores that do not rely on immunoprecipitation of candidate protein constituents. These unbiased preparations reveal that stress granule cores are discrete particles with variable size (mean, 135 nm and 225 nm, yeast and human, respectively) and shape. Proteomics and transcriptomics demonstrate complex composition. The results of hybrid chain reaction FISH analyses in HEK293T cells are consistent with stress granule cores having heterogeneous composition, *i.e*., each stress granule core particle contains only a limited number of mRNA species. Biochemical purification now opens the way to mechanistic analysis of the heterogeneity and complexity of stress granules.
