## Supplemental Table S1 for "New purifications reveal yeast and human stress granule cores are discrete particles with complex transcriptomes and proteomes"

### Sheet: Yeast IP vs SDGC-SEC overlap
Method	Total proteins	Gene IDs
IP SDGC-SEC	179	SSA2
		ADH1
		PAB1
		RPL34B
		RIM1
		TDH3
		PDC1
		ILV1
		KTR1
		GCD11
		TIF1
		SAM1
		RPT1
		ILV5
		RTN1
		CDC48
		RPS18A
		RPL33A
		RPL24A
		RPS30A
		RPS21A
		RPS23A
		RPP0
		SAM2
		ALD6
		RPS7A
		RPL2A
		RPS11A
		IPP1
		RPS5
		PIS1
		LSP1
		RPL7A
		RPP1B
		ATP2
		RPS20
		PET9
		RPT3
		YHB1
		BAT1
		DPM1
		EGD2
		RPS14A
		MCR1
		OAC1
		RHO1
		SAR1
		LYS12
		EMP24
		ATP7
		PGA3
		TUB3
		RPS26A
		DIC1
		RFA2
		YPR063C
		VMA2
		RPS16A
		RPS12
		GSF2
		RPL11A
		TEF4
		IDH2
		PUB1
		RPL18A
		RPL15A
		ASC1
		RPS9B
		RPS3
		RPS27A
		RPL3
		PEP4
		HHT1
		RPL1A
		RPP2A
		ARF1
		ABF2
		MIR1
		KAR2
		VMA1
		RPL27A
		ILV2
		RPS13
		HHF1
		LIA1
		AHP1
		MMF1
		ERV25
		SUP45
		RPS31
		FSF1
		PDR5
		RPS8A
		RPL36B
		RPL10
		CYS3
		NUC1
		RPS2
		EFB1
		GPM1
		HCH1
		YHM2
		CYS4
		RPL17A
		RPL14A
		RPS4A
		RPS10B
		BGL2
		RPL4A
		RPS28B
		SSC1
		RPP2B
		HSP60
		PSA1
		RPS1B
		TIM23
		ENO2
		MRH1
		EFT1
		RPL12A
		TEF1
		NOP1
		AAT2
		PIL1
		RPS19A
		RPL23A
		VMA6
		RPL20A
		POR1
		TIF35
		MRS4
		RFA3
		RPL26A
		PDA1
		TMA19
		RPS25B
		RPL6A
		SSZ1
		PMA1
		HTA1
		TSA1
		PFK2
		LCB1
		RPL19A
		ACT1
		RPS6A
		ATP1
		ERG2
		OLA1
		SEC53
		BMH1
		RPS17A
		RPL30
		PHO88
		RPL25
		SSA1
		RPL38
		HYP2
		YMR099C
		TUB2
		QCR2
		RFA1
		RPS24A
		ATP4
		PST2
		SSB2
		VMA4
		YEF3
		RPS7B
		LEU1
		FBA1
		DED1
		HOM2
		CBR1
		TOM70
		PGK1
		HTB1
		CDC19
		RPS15
IP	217	SCL1
		VPS29
		ISD11
		DCP1
		FUN12
		RSM10
		DBP3
		RPC40
		GPP2
		RPN7
		ASP1
		NPL3
		YMR310C
		LSC1
		GRX5
		NAP1
		NIP7
		IMP4
		SOD2
		RPN13
		SRP102
		TRM112
		IMG1
		ALT1
		RPA43
		FPR3
		RFC2
		GLY1
		RCL1
		RXT2
		RPL6B
		TPK3
		PUP2
		MRPL1
		PRE10
		HEM1
		CAM1
		RFC3
		RPS0B
		COX6
		RVB1
		NOP56
		RPL33B
		BET3
		MRP4
		CLU1
		GCG1
		RKM3
		MRPS18
		TIF2
		NUG1
		MDH1
		AIM45
		RPL5
		GCV3
		SSU72
		ALD5
		ARO2
		RPL8B
		CDC31
		YML6
		PDX1
		MRN1
		AIM9
		TIF34
		PRE5
		SHM2
		ARP3
		EGD1
		ALD4
		RPC10
		ILV3
		ATP12
		EFM5
		PRE2
		ERG13
		YFH1
		POP2
		MRP13
		SRP54
		RPS21B
		ADH3
		LAT1
		FMP41
		ACL4
		ERP2
		MRP1
		NPL6
		LSM12
		SNU13
		RIP1
		ASG7
		CIR2
		FUM1
		TY2A-LR1
		WHI3
		UBA4
		GET4
		PUP3
		MAE1
		HHF2
		NOP58
		NNT1
		RPA12
		GCV1
		ACO2
		RPL22A
		MRPL8
		RPO26
		SHM1
		SSB1
		ARF2
		RPL9A
		MEU1
		PUT2
		CMD1
		RPP1A
		RRP3
		PHB2
		CHA1
		ARD1
		SEC13
		YCR051W
		MHR1
		BFR2
		PDB1
		ARP2
		IDP1
		COQ5
		TY1B-OL
		RNQ1
		TEF2
		RPT5
		PUP1
		CDC34
		APA1
		ZUO1
		CDC10
		IDH1
		SCP1
		PNO1
		GLC7
		PMU1
		ACO1
		HSP26
		RSM7
		SEC23
		RPA49
		FAP7
		CPR3
		CIT1
		HHT2
		FSH3
		SHS1
		MSS51
		TRP2
		YVH1
		RPL39
		TIF6
		COQ3
		YCL042W
		AAT1
		RPC17
		DMA1
		CIR1
		AIM24
		RMT2
		SIS1
		MAS1
		YIL002W-A
		MRPL17
		PRE6
		EFT2
		RPL13B
		PAA1
		MRPS8
		NEW1
		MRPL11
		MAM33
		YGL081W
		ORC5
		RFC4
		MNP1
		RSM26
		UGP1
		PAM16
		NFU1
		PRE9
		ETT1
		IMD3
		HEM15
		ILV6
		TUF1
		RFC5
		CDC28
		SUI2
		CBF5
		ARC19
		URM1
		RPN8
		ENP1
		WWM1
		ATP3
		RPB10
		SEC28
		PRE8
		GAR1
		MDH3
		CSR2
		NSR1
		PHB1
		RSM25
		LPD1
		FPR1
		RPC19
		RPS22A
		CLC1
SDGC-SEC	229	SAC6
		YCP4
		TIM9
		HXT2
		GAS5
		HSP10
		ERG27
		VTC2
		YLR361C-A
		ATP20
		ZEO1
		HSP82
		DFG5
		PGA2
		YPT32
		HIS3
		ERG26
		AYR1
		NCP1
		TSC10
		UTR2
		EMP70
		SEC61
		FRS1
		YPT1
		SUB2
		RNA1
		SEC4
		SFT2
		RPT2
		GUA1
		MEH1
		HXT3
		MDM38
		YCK1
		RPS1A
		ERG10
		ARC1
		ADK1
		UBC4
		PHO84
		TDH2
		ATG27
		TPO3
		HXT1
		SRP1
		PHO8
		ERG11
		STE2
		SKP1
		COF1
		PEX14
		ERG9
		TRX1
		SOD1
		MNN5
		PDR15
		DIM1
		TPI1
		EHT1
		SRO9
		PTH2
		ABF1
		RPL8A
		TKL1
		SSE1
		EMC4
		PHO91
		PET10
		TOM71
		RPT4
		RAP1
		GDA1
		OYE2
		SNL1
		AHA1
		LYS20
		TOM22
		CCC1
		RPS0A
		MSN1
		ADO1
		TRX2
		CCT8
		TAL1
		STI1
		EMP47
		SPC3
		ECM22
		RSN1
		HOM6
		CCT3
		KRE9
		ARO8
		VTC3
		RPL32
		HEF3
		YME1
		UPC2
		NCE102
		KRS1
		MGM101
		SBA1
		GVP36
		RPT6
		ECM33
		HSP104
		HXK2
		DHH1
		GRX4
		VAC8
		YLR413W
		UBC13
		ERP1
		GOS1
		VTI1
		GAS1
		SER1
		ENO1
		PHO86
		GPP1
		YKL063C
		TUB1
		SEC63
		RHO3
		ARB1
		PSE1
		TCP1
		SPF1
		RPL13A
		MNN9
		FET3
		SOP4
		GET3
		URA1
		CTR1
		CRZ1
		HTZ1
		VMA8
		COR1
		NHP6B
		YPT52
		PDI1
		LEM3
		YNL208W
		MIC10
		CAR2
		GUK1
		VPS1
		TOM20
		YET3
		CSE4
		YIP3
		GND1
		CCT5
		YJL171C
		TOM40
		URA2
		SCS2
		FRE1
		FKS1
		YOP1
		HSC82
		YPT31
		BMH2
		SNQ2
		CDC42
		TY1B-DR4
		LSB1
		APT1
		MET6
		KTR3
		KAP123
		VMA5
		FET5
		YKT6
		RPL16B
		YPT7
		SAH1
		ZRC1
		VOA1
		GAS3
		SRV2
		PGI1
		YKU80
		VPH1
		DBP5
		SUR7
		STB5
		PSG1
		ERG6
		GSP1
		SSP120
		DCW1
		VTC4
		IMD1
		MCK1
		SLC1
		CHO1
		RAS2
		GUS1
		ALO1
		ERV2
		YKU70
		PEP1
		TRI1
		TIM11
		PFK1
		MOT3
		ERG20
		SNC2
		CYB5
		FAA4
		VTC1
		VPS21
		SSO2
		RNR4
		SSO1
		CUE4
		SAC1
		GRX7
		ATP17
		PRO3
		ERG1
		STE24
		SSS1
		KRE6
		CCT7
		NDE1
