## Supplementary material for "New purifications reveal yeast and human stress granule cores are discrete particles with complex transcriptomes and proteomes": Main Table 1

### Sheet: Description_Yeast
Conserved yeast stress granule proteins identified in the SDGC-SEC-purified stress granule cores.
Columns A - conserved yeast stress granule proteins enriched through immunoprecipitation
(Jain, S., Wheeler, J.R., Walters, R.W., Agrawal, A., Barsic, A., and Parker, R. (2016) . ATPase-Modulated Stress Granules Contain a Diverse Proteome and Substructure. Cell 164, 487-498. 10.1016/j.cell.2015.12.038.
Column B - UniProt codes for identified protein markers in column A
Column C - protein markers from the SDGC-SEC particles purified from strain YER165W/Pab1-GFP grown in YPDA (refer to STAR Methods, condition A, 'Crude, No urea'), DATASET 1
Column D - protein markers from the SDGC-SEC particles purified from strain YER165W/Pab1-GFP grown in YPDA (refer to STAR Methods, condition B, 'Semi-crude, urea'), DATASET 2
Columns E and F - protein markers from the SDGC-SEC particles purified from strain JD1370 grown in YPDA (refer to STAR Methods), biological replicates 1 and 2, DATASETS 3 AND 4
Columns G and H - protein markers from the SDGC-SEC particles purified from strain JD1370 grown in SD (refer to STAR Methods), biological replicates 1 and 2, DATASETS 5 AND 6
For all datasets MS-characterization was carried out by using 'In-solution' digestion

### Sheet: Yeast_Overlap_Conserved
Yeast	UniProt	Dataset A	Dataset B	Dataset C	Dataset D	Dataset E	Dataset F
Pbp1	P53297	Yes	Yes	No	No	Yes	Yes
Cct2	P39076	Yes	Yes	No	No	Yes	Yes
Cct3	P39077	Yes	Yes	Yes	No	Yes	Yes
Cct8	P47079	Yes	Yes	Yes	Yes	Yes	Yes
Cdc28	P00546	Yes	Yes	No	No	Yes	Yes
Ded1	A6ZP47	Yes	Yes	Yes	Yes	Yes	Yes
Dhh1	A6ZXG9	Yes	Yes	Yes	Yes	Yes	Yes
Ydj1	P25491	Yes	Yes	No	No	Yes	Yes
Sui2	P20459	No	No	No	No	Yes	Yes
Rpg1	P38249	Yes	Yes	Yes	Yes	Yes	Yes
Prt1	P06103	Yes	Yes	No	Yes	Yes	Yes
Tif35	Q04067	Yes	Yes	Yes	Yes	Yes	Yes
Tif34	A6ZMK5	Yes	Yes	Yes	Yes	Yes	Yes
Tif1	A6ZQJ1	Yes	Yes	Yes	Yes	Yes	Yes
Tif3	P34167	Yes	Yes	Yes	Yes	Yes	Yes
Cdc33	P07260	Yes	Yes	No	No	Yes	Yes
Tif4632	P39936	No	No	No	No	No	No
Tif4631	P39935	Yes	Yes	Yes	Yes	Yes	Yes
Gfa1	P14742	Yes	No	No	Yes	Yes	Yes
Ssa3	P09435	No	No	No	No	No	Yes
Ssa2	P10592	Yes	Yes	Yes	Yes	Yes	Yes
Ssa1	P10591	Yes	Yes	Yes	Yes	Yes	Yes
Hsp26	P15992	No	No	No	No	Yes	Yes
Hsp104	P31539	Yes	Yes	No	Yes	Yes	Yes
Hsp60	P19882	Yes	Yes	Yes	Yes	Yes	Yes
Hsp77	P0CS90	Yes	Yes	Yes	Yes	No	No
Hsp82	P02829	Yes	Yes	No	No	Yes	Yes
Scd6	P45978	No	No	No	No	No	No
Mcm2	P29469	Yes	No	No	No	Yes	Yes
Mcm4	P30665	Yes	No	No	No	Yes	No
Mcm7	P38132	Yes	No	No	No	Yes	No
		Mcm2-7	Mcm1,3			Mcm1,3,6	Mcm1,3,5
Map1	Q01662	Yes	Yes	No	No	Yes	Yes
Pab1	P04147	Yes	Yes	Yes	Yes	Yes	Yes
Pbp2	P38151	No	No	No	No	No	No
Rpb2	P08518	Yes	No	No	No	Yes	No
Kog1	P38873	No	No	No	No	No	No
Rho1	P06780	Yes	Yes	Yes	Yes	Yes	Yes
Rvb1	Q03940	Yes	No	No	No	Yes	Yes
Rvb2	Q12464	Yes	No	No	No	Yes	Yes
Tcp1	P12612	Yes	Yes	Yes	Yes	Yes	Yes
Pub1	P32588	Yes	Yes	Yes	Yes	Yes	Yes
Tma19	P35691	Yes	Yes	Yes	Yes	Yes	Yes
Tub1	P09733	Yes	Yes	Yes	Yes	Yes	Yes
		Tub2,3	Tub2,3	Tub2	Tub2	Tub2,3	Tub2-4
Tys1	P36421	Yes	Yes	No	Yes	Yes	Yes
Bmh1	P29311	Yes	Yes	Yes	Yes	Yes	Yes

### Sheet: Description_Mammalian
Conserved stress granule proteins identified in the SDGC-SEC-isolated stress granule cores from HEK293T cells.
Columns A - conserved mammalian stress granule proteins enriched through immunoprecipitation
(Jain, S., Wheeler, J.R., Walters, R.W., Agrawal, A., Barsic, A., and Parker, R. (2016) . ATPase-Modulated Stress Granules Contain a Diverse Proteome and Substructure. Cell 164, 487-498. 10.1016/j.cell.2015.12.038.
Column B - UniProt codes for identified protein markers in column A
Column C - protein markers from the SDGC-SEC particles purified from HEK293T, biological replicate 1
Column D - protein markers from the SDGC-SEC particles purified from HEK293T, biological replicate 2
Column E - protein markers from the SDGC-SEC particles purified from HEK293T, biological replicate 3
For all datasets presented in this study MS-characterization was carried out by using 'In-solution' digestion

### Sheet: Mammalian_Overlap_Conserved
Mammalian	UniProt	Dataset A	Dataset B	Dataset C
ATXN2	H0YH87	Note 1	Note 1	Note 1
CCT2	P78371	Yes	Yes	Yes
CCT3	P49368	Yes	Yes	Yes
CCT8	P50990	Yes	Yes	Yes
CDK2	P24941	No	Yes	Yes
DDX3X	O00571	Yes	Yes	Yes
DDX6	P26196	Yes	Yes	Yes
DNAJA1	P31689	Yes	Yes	Yes
EIF2A	Q9BY44	Yes	Yes	Yes
EIF3A	Q14152	Yes	Yes	Yes
EIF3B	P55884	Yes	Yes	Yes
EIF3G	O75821	Yes	Yes	Yes
EIF3I	Q13347	Yes	Yes	Yes
EIF4A1	P60842	Yes	Yes	Yes
EIF4B	P23588	Yes	Yes	Yes
EIF4E	P06730	Yes	Yes	Yes
EIF4G1	Q04637	Yes	Yes	Yes
EIF4G2	P78344	Yes	Yes	Yes
GFPT1	Q06210	Yes	Yes	Yes
HSPA1A	P0DMV8	No	No	No
HSPA4	P34932	Yes	Yes	Yes
HSPA8	P11142	Yes	Yes	Yes
HSPA9	P38646	Yes	Yes	Yes
HSPB1	P04792	Yes	Yes	Yes
LSM14A	K7EMZ9	No	No	No
MCM2	P49736	Yes	Yes	Yes
MCM4	P33991	Yes	Yes	Yes
MCM7	P33993	Yes	Yes	Yes
METAP1	F5GXS7	No	No	No
MSI1	H0YHB7	No	Yes	No
PABPC1	P11940	Yes	Yes	Yes
PABPC4	B1ANR0	Yes	Yes	Yes
PCBP2	H3BRU6	Yes	Yes	Yes
POLR2B	P30876	Yes	Yes	Yes
RPTOR	Q8N122	No	No	Yes
RHOA	P61586	Yes	Yes	Yes
RUVBL1	Q9Y265	Yes	Yes	Yes
RUVBL2	Q9Y230	Yes	Yes	Yes
TCP1	P17987	Yes	Yes	Yes
TIA1	P31483	No	No	No
TPT1	P13693	Yes	Yes	No
TUBA1C	Q9BQE3	Yes	Yes	Yes
TUBA3C	Q13748	No	No	No
TUBA4A	A8MUB1	No	No	No
TUBB3	Q13509	No	Yes	Yes
TUBB8	Q3ZCM7	No	No	Yes
YARS	P54577	Yes	Yes	Yes
YWHAB	P31946	Yes	Yes	Yes
ATXN2L	Q8WWM7	Note 1
